# A simple MiMIC based approach for tagging endogenous genes to visualise live transcription *in vivo*

**DOI:** 10.1101/2024.08.29.610339

**Authors:** Lauren Forbes Beadle, Catherine Sutcliffe, Hilary L. Ashe

## Abstract

Live imaging of transcription in the *Drosophila* embryo using the MS2 or PP7 systems is transforming our understanding of transcriptional regulation. However, insertion of MS2/PP7 stem loops into endogenous genes requires laborious CRISPR genome editing. Here we exploit the previously described Minos-mediated integration cassette (MiMIC) transposon system in *Drosophila* to establish a method for simply and rapidly inserting MS2/PP7 cassettes into any of the thousands of genes carrying a MiMIC insertion. In addition to generating a variety of stem loop donor fly stocks, we have made new stocks expressing the complementary coat proteins fused to different fluorescent proteins. We show the utility of this MiMIC-based approach by MS2/PP7 tagging and live imaging transcription of endogenous genes and the long non-coding RNA, *roX1*, in the embryo. We also present live transcription data from larval brains, the wing disc and ovary, thereby extending the tissues that can be studied using the MS2/PP7 system. Overall, this first high throughput method for tagging mRNAs in *Drosophila* will facilitate the study of transcription dynamics of thousands of endogenous genes in a range of *Drosophila* tissues.
