## Supplementary Table 1 for "A simple MiMIC based approach for tagging endogenous genes to visualise live transcription *in vivo*"

### Sheet: Sheet1
Primer name	Sequence 5'- 3'	Usage
MIL_F	GCGTAAGCTACCTTAATCTCAAGAAGAG	PCR screening orientation primers
MIL_R	CGCGGCGTAATGTGATTTACTATCATAC	PCR screening orientation primers
attB_MS2_2	GATCCAAGCTTGTCGACCAT	PCR screening MS2-SL RMCE orientation
attB_MS2_3	ATCAGATCCCTCGAGGAATTCCTGCAGAC	PCR screening MS2-SL RMCE orientation
attB_MS2_2	GATCCAAGCTTGTCGACCAT	PCR screening MS2-V5 RMCE orientation
attB_MS2V5_3	CACCTCAGATCTCATATCGATAG	PCR screening MS2-V5 RMCE orientation
attB_MS2_2	GATCCAAGCTTGTCGACCAT	PCR screening MS2-V6 RMCE orientation
attB_MS2V6_3	GATCCCTCGAGGAATTCCTGC	PCR screening MS2-V6 RMCE orientation
attB_MS2_2	GATCCAAGCTTGTCGACCAT	PCR screening 128xMS2 RMCE orientation
attB128MS2_2	CAGACTAGTTCTAGAGTCGACCAT	PCR screening 128xMS2 RMCE orientation
attB_MS2_2	GATCCAAGCTTGTCGACCAT	PCR screening PP7 RMCE orientation
attB_MS2_3	ATCAGATCCCTCGAGGAATTCCTGCAGAC	PCR screening PP7 RMCE orientation
MS2V5_PSTI_F	CTGCTGCAGCCCGGGGAAGGTGACAACCGGTAA	Cloning pw35attB1_2 MS2V5
MS2V5_PSTI_R	CTGCTGCAGTCTATCGATATGAGATCTGAGGTG	Cloning pw35attB1_2 MS2V6
extraMCS_Nhe1 F	GGATCCGGTACCAGATCTGCTAGCCTGCA	Cloning pw35-attB1-2 extra MCS
extraMCS_Nhe1 R	TGCAGGCTAGCAGATCTGGTACCGGATCC	Cloning pw35-attB1-2 extra MCS
NLS_remove1	CGCACGACTACGCCATCGAAGGCCGCCATATG	Cloning pCasper-nos>2xMCP-neonGreen
NLS_remove2	CTAGCATATGGCGGCCTTCGATGGCGTAGTCGTGCGGTAC	Cloning pCasper-nos>2xMCP-neonGreen
NG_1	CGTACTAGTCATGGTGAGCAAGGGCG	Cloning pCasper-nos>2xMCP-neonGreen
NG_2	CGACTAGTCTTGTACAGCTCGTCCATGC	Cloning pCasper-nos>2xMCP-neonGreen
NG_3	CGTACTAGTATGGTGAGCAAGGGCG	Cloning pCasper-nos>2xMCP-neonGreen
MCP Casp KpnI F	CTAAGGGACATACGAATTCGGTACCTAGCCGTTAAAATGGCTTCTAAC	Cloning pCasper-attB 2xMCP and 2xPCP
MCP mCherry R	CCTTGCTCACTCTAGAATCCGCGTAGATGCCG	Cloning pCasper-attB 2xMCP and 2xPCP
PCP Casp KpnI F	CTAAGGGACATACGAATTCGGTACCAGGGGCCCCTGTTAATTAACATGC	Cloning pCasper-attB 2xMCP and 2xPCP
PCP mCherry R	CCTTGCTCACCACGTGTCTAGAATCACGGCCC	Cloning pCasper-attB 2xMCP and 2xPCP
mCherry F1	GGATTCTAGAGTGAGCAAGGGCGAGGAGG	Cloning pCasper-attB 2xMCP and 2xPCP
mCherry R1	CACCACCTCCCTTGTACAGCTCGTCCATGCC	Cloning pCasper-attB 2xMCP and 2xPCP
linker-mCherry F2	GCTGTACAAGGGAGGTGGTGGTTCAGGC	Cloning pCasper-attB 2xMCP and 2xPCP
mCherry Casp BamHI R	CTTAGTACTTCTAGAGGATCCTTACTTGTACAGCTCGTCCATGCC	Cloning pCasper-attB 2xMCP and 2xPCP
MCP GFP R	TGCTCACCAATCTAGAATCCGCGTAGATGCCG	Cloning pCasper-attB 2xMCP and 2xPCP
GFP F1	GGATTCTAGATTGGTGAGCAAGGGCGAGG	Cloning pCasper-attB 2xMCP and 2xPCP
GFP R1	GGTGCTGCCTGTGCCCTTGTACAGCTCGTCCATGC	Cloning pCasper-attB 2xMCP and 2xPCP
Linker-GFP F2	GCTGTACAAGGGCACAGGCAGCACCGGTTC	Cloning pCasper-attB 2xMCP and 2xPCP
GFP2 Casp BamHI R	CTTAGTACTTCTAGAGGATCCTTACTTGTACAGCTCGTCCATGCC	Cloning pCasper-attB 2xMCP and 2xPCP
UASp PCP KpnI F	AGGTCCTGTTCATTGGTACCAGGGGCCCCTGTTAATTAACATGC	Cloning UAS
UASp MCP KpnI F	AGGTCCTGTTCATTGGTACCTAGCCGTTAAAATGGCTTCTAACT	Cloning UAS
UASp tubulin 3UTR NdeI R	TCCAAAGCACGCATATGAAATGACATCAGACATAACC	Cloning UAS
UASt MCP EcoRI F	AGGGAATTGGGAATTCTAGCCGTTAAAATGGCTTCTAACT	Cloning UAS
UASt PCP EcoRI F	AGGGAATTGGGAATTCAGGGGCCCCTGTTAATTAACATGC	Cloning UAS
UASt tubulin 3’UTR NotI R	CCTCGAGCCGCGGCCGCAAATGACATCAGACATAACCTCAA	Cloning UAS
pUASp his2Av-eBFP SacII F	CACGGTCTCGAAGCCGCGGTCTAGACCACGGAACCATTAGCC	Cloning UAS
pUASp his2Av-eBFP SacII R	CCTGGCACCCGCACCGCGGCTTCGAGAACGACGCAGCGCACACGGT	Cloning UAS
