## Supplementary Table 2 for "A simple MiMIC based approach for tagging endogenous genes to visualise live transcription *in vivo*"

### Sheet: Sheet1
Probe Name	Sequence 5' - 3'	Target sequence
Pxb_start1	CCTCCTAAGTTTCGAGCTGGACTCAGTGgcgacgtcgagtcaaaaact	pxb gene
Pxb_start2	CCTCCTAAGTTTCGAGCTGGACTCAGTGattgtggcaacatgcgagac	pxb gene
Pxb_start3	CCTCCTAAGTTTCGAGCTGGACTCAGTGgtattccgttcagagttttc	pxb gene
Pxb_start4	CCTCCTAAGTTTCGAGCTGGACTCAGTGccactagtgattcacatatc	pxb gene
Pxb_start5	CCTCCTAAGTTTCGAGCTGGACTCAGTGtcgttggtatttattttcgt	pxb gene
Pxb_start6	CCTCCTAAGTTTCGAGCTGGACTCAGTGttgcttgggatttgtggtaa	pxb gene
Pxb_start7	CCTCCTAAGTTTCGAGCTGGACTCAGTGcgagtatcactcaacacaga	pxb gene
Pxb_start8	CCTCCTAAGTTTCGAGCTGGACTCAGTGcttgcgaatttcgctttgat	pxb gene
Pxb_start9	CCTCCTAAGTTTCGAGCTGGACTCAGTGgccaattgttaatccaatgt	pxb gene
Pxb_start10	CCTCCTAAGTTTCGAGCTGGACTCAGTGgctagctaatcaaatcggtt	pxb gene
Pxb_start11	CCTCCTAAGTTTCGAGCTGGACTCAGTGaaactgtttctgcttgtctt	pxb gene
Pxb_start12	CCTCCTAAGTTTCGAGCTGGACTCAGTGacggatatttgtcaagtggt	pxb gene
Pxb_start13	CCTCCTAAGTTTCGAGCTGGACTCAGTGcgcttttctgcttttatagt	pxb gene
Pxb_start14	CCTCCTAAGTTTCGAGCTGGACTCAGTGcatctggacagccttcattg	pxb gene
Pxb_start15	CCTCCTAAGTTTCGAGCTGGACTCAGTGtttgggtgcgtgtcaaattc	pxb gene
Pxb_start16	CCTCCTAAGTTTCGAGCTGGACTCAGTGtaaggggggttaaccgtttc	pxb gene
Pxb_start17	CCTCCTAAGTTTCGAGCTGGACTCAGTGggactgcggggaattatcta	pxb gene
Pxb_start18	CCTCCTAAGTTTCGAGCTGGACTCAGTGggagtggtataggtggtata	pxb gene
Pxb_start19	CCTCCTAAGTTTCGAGCTGGACTCAGTGttgagtacgtgtgatttcgg	pxb gene
Pxb_start20	CCTCCTAAGTTTCGAGCTGGACTCAGTGatcatatccagcattttcca	pxb gene
Pxb_start21	CCTCCTAAGTTTCGAGCTGGACTCAGTGaagagctctgcttcggacag	pxb gene
Pxb_start22	CCTCCTAAGTTTCGAGCTGGACTCAGTGagcaatcgtcgcagtcgaac	pxb gene
Pxb_start23	CCTCCTAAGTTTCGAGCTGGACTCAGTGcggtgggatgaggaactggg	pxb gene
Pxb_start24	CCTCCTAAGTTTCGAGCTGGACTCAGTGaattgctcctcgttgcaatc	pxb gene
Pxb_end1	CCTCCTAAGTTTCGAGCTGGACTCAGTGttcggttgggttagcacttg	pxb gene
Pxb_end2	CCTCCTAAGTTTCGAGCTGGACTCAGTGggcggaactaagtttgcttg	pxb gene
Pxb_end3	CCTCCTAAGTTTCGAGCTGGACTCAGTGgttgcgattccaactgaagt	pxb gene
Pxb_end4	CCTCCTAAGTTTCGAGCTGGACTCAGTGcgaggtcttggcaatagctc	pxb gene
Pxb_end5	CCTCCTAAGTTTCGAGCTGGACTCAGTGcactactgttgctgctattt	pxb gene
Pxb_end6	CCTCCTAAGTTTCGAGCTGGACTCAGTGaattgggatgtgacggtgga	pxb gene
Pxb_end7	CCTCCTAAGTTTCGAGCTGGACTCAGTGactggcagtattgttgtttt	pxb gene
Pxb_end8	CCTCCTAAGTTTCGAGCTGGACTCAGTGagtttatctacgctggtgag	pxb gene
Pxb_end9	CCTCCTAAGTTTCGAGCTGGACTCAGTGattttatggggtatacttga	pxb gene
Pxb_end10	CCTCCTAAGTTTCGAGCTGGACTCAGTGcaaacccccctatttacaag	pxb gene
Pxb_end11	CCTCCTAAGTTTCGAGCTGGACTCAGTGgactaactgtacaagggttt	pxb gene
Pxb_end12	CCTCCTAAGTTTCGAGCTGGACTCAGTGgtatgcttagctcaagagat	pxb gene
Pxb_end13	CCTCCTAAGTTTCGAGCTGGACTCAGTGcgcaggacagttttgatatt	pxb gene
Pxb_end14	CCTCCTAAGTTTCGAGCTGGACTCAGTGactattgctttgacgatgta	pxb gene
Pxb_end15	CCTCCTAAGTTTCGAGCTGGACTCAGTGccgcttcgagtttagtatat	pxb gene
Pxb_end16	CCTCCTAAGTTTCGAGCTGGACTCAGTGcatctccgataatcctatca	pxb gene
Pxb_end17	CCTCCTAAGTTTCGAGCTGGACTCAGTGcagagcgaaaacttggtggt	pxb gene
Pxb_end18	CCTCCTAAGTTTCGAGCTGGACTCAGTGgcgacaagttcttgcttttg	pxb gene
Pxb_end19	CCTCCTAAGTTTCGAGCTGGACTCAGTGagacctataagttctttgct	pxb gene
Pxb_end20	CCTCCTAAGTTTCGAGCTGGACTCAGTGatttggcaatcacattggaa	pxb gene
Pxb_end21	CCTCCTAAGTTTCGAGCTGGACTCAGTGattagttttgcaggtttcaa	pxb gene
Pxb_end22	CCTCCTAAGTTTCGAGCTGGACTCAGTGtctctttatctacttcactt	pxb gene
Pxb_end23	CCTCCTAAGTTTCGAGCTGGACTCAGTGgcaactattttttaggagct	pxb gene
Pxb_end24	CCTCCTAAGTTTCGAGCTGGACTCAGTGggtatatttttgttgacctt	pxb gene
MS2_V6_1	CCTCCTAAGTTTCGAGCTGGACTCAGTGcgcaagcgagagtgaagacg	MS2 V6
MS2_V6_2	CCTCCTAAGTTTCGAGCTGGACTCAGTGgaatgttctttgtagcaccg	MS2 V6
MS2_V6_3	CCTCCTAAGTTTCGAGCTGGACTCAGTGcatgtgacactggtgagcaa	MS2 V6
MS2_V6_4	CCTCCTAAGTTTCGAGCTGGACTCAGTGaaggtttcctgactcgcttg	MS2 V6
MS2_V6_5	CCTCCTAAGTTTCGAGCTGGACTCAGTGttcgggataatggtgcgatg	MS2 V6
MS2_V6_6	CCTCCTAAGTTTCGAGCTGGACTCAGTGtttgacggggaacagagtgt	MS2 V6
MS2_V6_7	CCTCCTAAGTTTCGAGCTGGACTCAGTGggtaatcctgcatgacgtaa	MS2 V6
MS2_V6_8	CCTCCTAAGTTTCGAGCTGGACTCAGTGacgagtagacatgccgatat	MS2 V6
MS2_V6_9	CCTCCTAAGTTTCGAGCTGGACTCAGTGccacacgagtagatttgact	MS2 V6
MS2_V6_10	CCTCCTAAGTTTCGAGCTGGACTCAGTGatagaagtggtcggtagtcc	MS2 V6
MS2_V6_11	CCTCCTAAGTTTCGAGCTGGACTCAGTGcctgcacaaccgaaaagatg	MS2 V6
MS2_V6_12	CCTCCTAAGTTTCGAGCTGGACTCAGTGcttctcgtacatcggcagaa	MS2 V6
MS2_V6_13	CCTCCTAAGTTTCGAGCTGGACTCAGTGggtagtcgagaagcgtaatc	MS2 V6
MS2_V6_14	CCTCCTAAGTTTCGAGCTGGACTCAGTGatctgcacaccatgtatgat	MS2 V6
MS2_V6_15	CCTCCTAAGTTTCGAGCTGGACTCAGTGgtattcctccattggcaaaa	MS2 V6
MS2_V6_16	CCTCCTAAGTTTCGAGCTGGACTCAGTGcatgggttggttgacagaga	MS2 V6
MS2_V6_17	CCTCCTAAGTTTCGAGCTGGACTCAGTGgccatagcagagtgtaaact	MS2 V6
MS2_V6_18	CCTCCTAAGTTTCGAGCTGGACTCAGTGcgcaaggcagatgcaataca	MS2 V6
MS2_V6_19	CCTCCTAAGTTTCGAGCTGGACTCAGTGcgtattcgtccctgtgaatg	MS2 V6
MS2_V6_20	CCTCCTAAGTTTCGAGCTGGACTCAGTGacagagcacccatattgaag	MS2 V6
MS2_V6_21	CCTCCTAAGTTTCGAGCTGGACTCAGTGgcaaatggtcctgatgacga	MS2 V6
MS2_V6_22	CCTCCTAAGTTTCGAGCTGGACTCAGTGgatgatatatgcgcggtagt	MS2 V6
MS2_V6_23	CCTCCTAAGTTTCGAGCTGGACTCAGTGcagaagtatccgcacgagtg	MS2 V6
MS2_V6_24	CCTCCTAAGTTTCGAGCTGGACTCAGTGgagctcgcgtaacaatagga	MS2 V6
MS2_V6_25	CCTCCTAAGTTTCGAGCTGGACTCAGTGcaagcgagagtgaagacgcg	MS2 V6
MS2_V6_26	CCTCCTAAGTTTCGAGCTGGACTCAGTGgaatgttctttgtagcaccg	MS2 V6
MS2_V6_27	CCTCCTAAGTTTCGAGCTGGACTCAGTGcatgtgacactggtgagcaa	MS2 V6
MS2_V6_28	CCTCCTAAGTTTCGAGCTGGACTCAGTGaaggtttcctgactcgcttg	MS2 V6
MS2_V6_29	CCTCCTAAGTTTCGAGCTGGACTCAGTGttcgggataatggtgcgatg	MS2 V6
MS2_V6_30	CCTCCTAAGTTTCGAGCTGGACTCAGTGtttgacggggaacagagtgt	MS2 V6
MS2_V6_31	CCTCCTAAGTTTCGAGCTGGACTCAGTGggtaatcctgcatgacgtaa	MS2 V6
MS2_V6_32	CCTCCTAAGTTTCGAGCTGGACTCAGTGacgagtagacatgccgatat	MS2 V6
MS2_V6_33	CCTCCTAAGTTTCGAGCTGGACTCAGTGccacacgagtagatttgact	MS2 V6
MS2_V6_34	CCTCCTAAGTTTCGAGCTGGACTCAGTGatagaagtggtcggtagtcc	MS2 V6
MS2_V6_35	CCTCCTAAGTTTCGAGCTGGACTCAGTGcctgcacaaccgaaaagatg	MS2 V6
MS2_V6_36	CCTCCTAAGTTTCGAGCTGGACTCAGTGcttctcgtacatcggcagaa	MS2 V6
MS2_V6_37	CCTCCTAAGTTTCGAGCTGGACTCAGTGggtagtcgagaagcgtaatc	MS2 V6
MS2_V6_38	CCTCCTAAGTTTCGAGCTGGACTCAGTGatctgcacaccatgtatgat	MS2 V6
MS2_V6_39	CCTCCTAAGTTTCGAGCTGGACTCAGTGgtattcctccattggcaaaa	MS2 V6
MS2_V6_40	CCTCCTAAGTTTCGAGCTGGACTCAGTGcatgggttggttgacagaga	MS2 V6
MS2_V6_41	CCTCCTAAGTTTCGAGCTGGACTCAGTGgccatagcagagtgtaaact	MS2 V6
MS2_V6_42	CCTCCTAAGTTTCGAGCTGGACTCAGTGcgcaaggcagatgcaataca	MS2 V6
MS2_V6_43	CCTCCTAAGTTTCGAGCTGGACTCAGTGcgtattcgtccctgtgaatg	MS2 V6
MS2_V6_44	CCTCCTAAGTTTCGAGCTGGACTCAGTGacagagcacccatattgaag	MS2 V6
MS2_V6_45	CCTCCTAAGTTTCGAGCTGGACTCAGTGgcaaatggtcctgatgacga	MS2 V6
MS2_V6_46	CCTCCTAAGTTTCGAGCTGGACTCAGTGgatgatatatgcgcggtagt	MS2 V6
MS2_V6_47	CCTCCTAAGTTTCGAGCTGGACTCAGTGcagaagtatccgcacgagtg	MS2 V6
MS2_V6_48	CCTCCTAAGTTTCGAGCTGGACTCAGTGgagctcgcgtaacaatagga	MS2 V6
PP7_stellaris_670	Catatcgtctcgtgctttc	PP7
128_MS2_1	CCAGCTTCTAGCATCCATGCCCTATAAGCGAGCGCATAAACCCTAATG	128 MS2
128_MS2_2	CCAGCTTCTAGCATCCATGCCCTATAAGGTATTTCTCTCTGATACGCT	128 MS2
128_MS2_3	CCAGCTTCTAGCATCCATGCCCTATAAGCTGATACTTCTAGTCATCCG	128 MS2
128_MS2_4	CCAGCTTCTAGCATCCATGCCCTATAAGAAGATCACCGCCATAATTGT	128 MS2
128_MS2_5	CCAGCTTCTAGCATCCATGCCCTATAAGATGGAACGAGGCTTGTAGTC	128 MS2
128_MS2_6	CCAGCTTCTAGCATCCATGCCCTATAAGCACTATTGTTGACGGGGGAA	128 MS2
128_MS2_7	CCAGCTTCTAGCATCCATGCCCTATAAGTCCGAGTAATCTTCGGAAGG	128 MS2
128_MS2_8	CCAGCTTCTAGCATCCATGCCCTATAAGATGGGTAATCCTCATGTACT	128 MS2
128_MS2_9	CCAGCTTCTAGCATCCATGCCCTATAAGAGATCATACCGTATTCGTGT	128 MS2
128_MS2_10	CCAGCTTCTAGCATCCATGCCCTATAAGGAGTGCTCTAATGATGCACT	128 MS2
128_MS2_11	CCAGCTTCTAGCATCCATGCCCTATAAGTCAGGTCGTTCTTAGTAGTA	128 MS2
128_MS2_12	CCAGCTTCTAGCATCCATGCCCTATAAGGATCGTAATCGTATCCGTT	128 MS2
dad_1	CCAGCTTCTAGCATCCATGCCCTATAAGttttttgttaggtggtttcc	dad gene
dad_2	CCAGCTTCTAGCATCCATGCCCTATAAGagtggtgtgcacttgtttaa	dad gene
dad_3	CCAGCTTCTAGCATCCATGCCCTATAAGgacgggcttgatatgtactg	dad gene
dad_4	CCAGCTTCTAGCATCCATGCCCTATAAGtacttctcgtatcactcgtt	dad gene
dad_5	CCAGCTTCTAGCATCCATGCCCTATAAGacttgaacttatttcggggc	dad gene
dad_6	CCAGCTTCTAGCATCCATGCCCTATAAGtgtgttcttcttagctactc	dad gene
dad_7	CCAGCTTCTAGCATCCATGCCCTATAAGcatcgatcctattgtatgcg	dad gene
dad_8	CCAGCTTCTAGCATCCATGCCCTATAAGgagggacatacagttttgcg	dad gene
dad_9	CCAGCTTCTAGCATCCATGCCCTATAAGaacaccttcttttctcttgg	dad gene
dad_10	CCAGCTTCTAGCATCCATGCCCTATAAGgattgttgctggacgcataa	dad gene
dad_11	CCAGCTTCTAGCATCCATGCCCTATAAGcttcgttgcaggaataacca	dad gene
dad_12	CCAGCTTCTAGCATCCATGCCCTATAAGaggctatcgaactgtaaggc	dad gene
dad_13	CCAGCTTCTAGCATCCATGCCCTATAAGactcagactcaaactctggc	dad gene
dad_14	CCAGCTTCTAGCATCCATGCCCTATAAGtcgatcaacatatcgtcgca	dad gene
dad_15	CCAGCTTCTAGCATCCATGCCCTATAAGaaaggtggtggcacttatca	dad gene
dad_16	CCAGCTTCTAGCATCCATGCCCTATAAGcagcatttccgaaacatggt	dad gene
dad_17	CCAGCTTCTAGCATCCATGCCCTATAAGggaatcgtaagtgtggatcc	dad gene
dad_18	CCAGCTTCTAGCATCCATGCCCTATAAGgaaatcgtttgccattctgg	dad gene
dad_19	CCAGCTTCTAGCATCCATGCCCTATAAGtcattagcgcttcgaaatcc	dad gene
dad_20	CCAGCTTCTAGCATCCATGCCCTATAAGctgcaagcagaagttcgttt	dad gene
dad_21	CCAGCTTCTAGCATCCATGCCCTATAAGgaaaaacaggcgactggcgg	dad gene
dad_22	CCAGCTTCTAGCATCCATGCCCTATAAGattgcagcacatgtagatgc	dad gene
dad_23	CCAGCTTCTAGCATCCATGCCCTATAAGcaggatgcgaaaccaatgca	dad gene
dad_24	CCAGCTTCTAGCATCCATGCCCTATAAGatttttgagcgttggtacgg	dad gene
dad_25	CCAGCTTCTAGCATCCATGCCCTATAAGttcgaaatgctggtgctttc	dad gene
dad_26	CCAGCTTCTAGCATCCATGCCCTATAAGatgatcttttccatcagtgg	dad gene
dad_27	CCAGCTTCTAGCATCCATGCCCTATAAGccatccgtgtagatattgac	dad gene
dad_28	CCAGCTTCTAGCATCCATGCCCTATAAGttgtagatccaaacatcgcc	dad gene
dad_29	CCAGCTTCTAGCATCCATGCCCTATAAGctattggtttcaaaggcctt	dad gene
dad_30	CCAGCTTCTAGCATCCATGCCCTATAAGtctctcatgctcagaagttc	dad gene
dad_31	CCAGCTTCTAGCATCCATGCCCTATAAGtatcctgtcttttgtagtcg	dad gene
dad_32	CCAGCTTCTAGCATCCATGCCCTATAAGgactaaagtgaacctccagc	dad gene
dad_33	CCAGCTTCTAGCATCCATGCCCTATAAGgtttagtgtttaactggcgg	dad gene
dad_34	CCAGCTTCTAGCATCCATGCCCTATAAGagtcctttgttgttccaaat	dad gene
dad_35	CCAGCTTCTAGCATCCATGCCCTATAAGactatgtatttcggctcgac	dad gene
dad_36	CCAGCTTCTAGCATCCATGCCCTATAAGgatgtgccttctgttaagta	dad gene
dad_37	CCAGCTTCTAGCATCCATGCCCTATAAGgacttttcgccattctcaaa	dad gene
dad_38	CCAGCTTCTAGCATCCATGCCCTATAAGtgtttggtttcatttgggtg	dad gene
dad_39	CCAGCTTCTAGCATCCATGCCCTATAAGcctaggatctatgcagattc	dad gene
dad_40	CCAGCTTCTAGCATCCATGCCCTATAAGggatcctaatgcgctagaat	dad gene
dad_41	CCAGCTTCTAGCATCCATGCCCTATAAGgaacatgacgtgtgctttct	dad gene
dad_42	CCAGCTTCTAGCATCCATGCCCTATAAGctatggtattcagctcatgt	dad gene
dad_43	CCAGCTTCTAGCATCCATGCCCTATAAGgcaaacgaagttggtgcttc	dad gene
dad_44	CCAGCTTCTAGCATCCATGCCCTATAAGattcgcatttgctactgttg	dad gene
dad_45	CCAGCTTCTAGCATCCATGCCCTATAAGtcaaatagagcaccagttcc	dad gene
dad_46	CCAGCTTCTAGCATCCATGCCCTATAAGtgcagtttggtttggtaagg	dad gene
dad_47	CCAGCTTCTAGCATCCATGCCCTATAAGacatacaaggctgggattct	dad gene
dad_48	CCAGCTTCTAGCATCCATGCCCTATAAGacgtggatcgcatttattct	dad gene
